# Genomic characterization and therapeutic potential of five broad-spectrum lytic bacteriophages against multidrug-resistant avian pathogenic *Escherichia coli* (APEC)

**DOI:** 10.64898/2026.05.21.727054

**Authors:** Tushar Midha, Vishakha, Somesh Baranwal

## Abstract

Colibacillosis, caused by Avian Pathogenic *Escherichia coli* (APEC), result in substantial economic losses in global poultry production. The emergence of multidrug-resistant (MDR) APEC poses zoonotic risks through horizontal transfer of antimicrobial resistance (AMR) genes. Bacteriophage therapy emerges as a safe alternative to antibiotherapy; however, comprehensive characterization of phages targeting MDR-APEC from diverse geographical regions remains limited.

We isolated five lytic bacteriophages from poultry fecal samples collected from five Indian states and characterized them through morphological analysis, physiological stability testing, whole-genome sequencing, and *in vivo* efficacy assessment. Host range was determined against APEC isolates, and therapeutic potential was validated in *Galleria mellonella* infection model.

All five phages showed Myovirus-like morphology and stability across physiologically relevant temperatures (up to 55-70°C) and pH conditions (3-11). Their genome size ranges from 170 to 356 kb, belonging to three distinct genera; Dhakavirus, Gaprivervirus, and Asteriusvirus. Genomic analysis confirmed absence of antimicrobial resistance, virulence, toxin, or lysogeny genes. 51 APEC strains were isolated, of which 23 (45.1%) were MDR. Individual phages lysed 37-51% of tested APEC and 17-39% of MDR strains. Three *Escherichia* phages (fBSZT1, fUAMT1, fPKPT2) significantly improved larval survival to 60-80% at MOI 10 in *G. mellonella* infection models compared to untreated controls.

This study establishes a well-characterized phage bank targeting MDR-APEC strains, providing foundation for developing phage-based interventions to reduce antibiotic dependency and mitigate AMR transmission risks under One Health framework.
