## Supplementary Table S4 for "Genomic characterization and therapeutic potential of five broad-spectrum lytic bacteriophages against multidrug-resistant avian pathogenic *Escherichia coli* (APEC)"

### Sheet: Supplementary table S6 VIRIDIC_
Table S4: Intergenomic similarity table obtained through VIRDIC.
genome	fDMYT1	NC_025447.1	NC_027364.1	OL451225.1	MT129652.1	MT611523.1	MW598459.1	MW233709.1	MW250787.1	PQ341120.1	fUAMT1	OQ845958.1	fPKPT2	MW269952.1	OK254198.1	MT682711.1	fBSZT1	KT176190.1	KU878968.1	OL780484.1	AP019521.1	OV877765.1	MW149274.1	KU878969.1	MT150133.1	MN850609.1	MN850621.1	NC_055740.1	OX638288.1	NC_012741.1	MT129654.1	NC_010105.1	fRPOT1	MK310184.1
fDMYT1	100	76.894	77.488	0.219	0.284	0.28	0.242	0.243	0.274	0.278	0.219	0.184	0.246	0.249	0.241	0.312	0.191	0.231	0.248	0.28	0.249	0.147	0.204	0.222	0.242	0.228	0.252	0.244	0.252	0.257	0.255	0.271	0.212	0.182
NC_025447.1	76.894	100	92.53	0.255	0.222	0.244	0.222	0.286	0.223	0.25	0.184	0.224	0.227	0.225	0.256	0.302	0.167	0.338	0.347	0.361	0.279	0.306	0.305	0.271	0.287	0.281	0.295	0.288	0.287	0.274	0.208	0.257	0.302	0.253
NC_027364.1	77.488	92.53	100	0.242	0.212	0.265	0.295	0.256	0.233	0.259	0.229	0.255	0.274	0.229	0.239	0.331	0.255	0.366	0.386	0.415	0.341	0.307	0.312	0.325	0.309	0.367	0.341	0.351	0.279	0.315	0.267	0.266	0.349	0.302
OL451225.1	0.219	0.255	0.242	100	83.146	82.759	82.464	85.844	84.113	85.069	85.143	84.597	83.247	85.185	87.063	59.096	59.89	60.375	59.792	58.999	60.153	61.007	59.952	60.198	59.629	61.354	59.885	60.777	60.611	60.241	60.981	60.856	60.079	60.238
MT129652.1	0.284	0.222	0.212	83.146	100	88.813	88.563	88.854	91.271	89.947	90.556	89.967	87.541	86.5	86.541	59.05	59.448	61.248	59.729	58.581	60.506	60.148	61.498	60.063	59.105	59.663	58.127	62.813	62.369	62.029	62.082	62.094	61.555	61.029
MT611523.1	0.28	0.244	0.265	82.759	88.813	100	93.348	89.092	91.035	89.201	89.681	89.793	87.006	88.267	86.663	58.727	58.687	60.717	59.268	58.009	59.695	59.96	60.106	59.947	58.186	57.779	56.821	61.993	61.288	60.347	60.89	59.983	59.669	59.555
MW598459.1	0.242	0.222	0.295	82.464	88.563	93.348	100	89.017	91.497	90.09	90.212	90.047	87.299	88.34	86.656	58.777	58.582	60.848	59.561	58.601	59.837	60.568	59.974	59.801	58.19	58.589	57.096	61.858	61.08	60.554	61.437	60.509	60.531	60.221
MW233709.1	0.243	0.286	0.256	85.844	88.854	89.092	89.017	100	90.518	91.989	91.834	91.449	88.715	89.198	89.039	59.981	60.559	59.982	60.657	59.599	60.314	60.692	60.212	59.631	59.669	59.86	58.485	61.742	60.973	61.142	61.528	62.059	61.577	61.109
MW250787.1	0.274	0.223	0.233	84.113	91.271	91.035	91.497	90.518	100	93.046	93.694	93.124	89.901	88.199	87.648	59.527	60.074	61.9	60.232	59.339	60.605	60.427	61.843	60.056	59.55	59.613	58.145	62.681	62.212	61.66	62.334	62.293	61.208	61.167
PQ341120.1	0.278	0.25	0.259	85.069	89.947	89.201	90.09	91.989	93.046	100	96.112	95.61	90.197	87.934	88.416	59.717	60.137	60.816	60.615	59.692	60.366	61.196	61.19	59.845	59.943	60.172	58.315	61.77	61.733	61.053	62.467	62.342	62.066	61.931
fUAMT1	0.219	0.184	0.229	85.143	90.556	89.681	90.212	91.834	93.694	96.112	100	96.369	90.13	88.508	88.429	59.741	59.955	60.501	60.526	59.628	60.711	61.088	61.139	59.918	60.014	60.056	58.35	61.894	61.593	61.15	62.287	62.7	62.518	62.351
OQ845958.1	0.184	0.224	0.255	84.597	89.967	89.793	90.047	91.449	93.124	95.61	96.369	100	90.012	87.911	88.202	59.441	59.797	60.384	60.172	59.086	60.201	61.469	61.073	59.755	59.919	59.573	58.106	61.457	61.292	60.878	61.871	62.432	62.059	62.378
fPKPT2	0.246	0.227	0.274	83.247	87.541	87.006	87.299	88.715	89.901	90.197	90.13	90.012	100	88.094	87.732	58.706	58.61	59.911	59.334	58.34	59.004	59.443	59.508	59.907	59.807	59.342	57.877	59.892	59.396	59.163	59.937	60.647	60.551	60.377
MW269952.1	0.249	0.225	0.229	85.185	86.5	88.267	88.34	89.198	88.199	87.934	88.508	87.911	88.094	100	90.404	59.655	59.606	60.643	59.171	59.142	60.485	60.508	60.052	61.381	60.672	58.631	57.359	60.835	59.944	60.072	60.131	60.636	60.382	59.685
OK254198.1	0.241	0.256	0.239	87.063	86.541	86.663	86.656	89.039	87.648	88.416	88.429	88.202	87.732	90.404	100	60.671	60.104	61.047	60.383	60.216	61.099	61.047	60.661	60.299	59.899	58.713	57.119	60.975	60.07	60.055	60.65	61.682	60.812	60.357
MT682711.1	0.312	0.302	0.331	59.096	59.05	58.727	58.777	59.981	59.527	59.717	59.741	59.441	58.706	59.655	60.671	100	88.481	88.417	90.543	90.34	85.083	84.337	83.408	85.944	88.839	79.356	77.936	86.306	81.476	82.874	84.031	83.56	82.671	83.382
fBSZT1	0.191	0.167	0.255	59.89	59.448	58.687	58.582	60.559	60.074	60.137	59.955	59.797	58.61	59.606	60.104	88.481	100	89.844	92.618	91.391	86.363	87.187	86.03	87.204	87.302	81.53	79.998	86.993	83.823	85.477	86.809	86.408	85.345	85.007
KT176190.1	0.231	0.338	0.366	60.375	61.248	60.717	60.848	59.982	61.9	60.816	60.501	60.384	59.911	60.643	61.047	88.417	89.844	100	93.252	91.819	89.029	89.134	87.95	90.21	91.095	81.665	80.639	88.729	84.978	85.548	87.204	85.665	84.659	85.655
KU878968.1	0.248	0.347	0.386	59.792	59.729	59.268	59.561	60.657	60.232	60.615	60.526	60.172	59.334	59.171	60.383	90.543	92.618	93.252	100	94.71	88.63	88.078	87.379	89.23	89.326	81.735	80.307	88.029	84.426	85.758	87.233	86.803	85.558	85.466
OL780484.1	0.28	0.361	0.415	58.999	58.581	58.009	58.601	59.599	59.339	59.692	59.628	59.086	58.34	59.142	60.216	90.34	91.391	91.819	94.71	100	87.172	86.483	85.287	87.689	88.362	80.746	79.754	86.75	82.453	83.803	85.229	84.777	84.44	83.466
AP019521.1	0.249	0.279	0.341	60.153	60.506	59.695	59.837	60.314	60.605	60.366	60.711	60.201	59.004	60.485	61.099	85.083	86.363	89.029	88.63	87.172	100	88.411	86.319	88.679	86.556	80.634	79.664	87.112	84.883	84.739	86.288	85.937	84.991	84.589
OV877765.1	0.147	0.306	0.307	61.007	60.148	59.96	60.568	60.692	60.427	61.196	61.088	61.469	59.443	60.508	61.047	84.337	87.187	89.134	88.078	86.483	88.411	100	85.926	87.997	85.621	81.221	80.276	87.155	86.656	85.256	87.212	87.539	84.896	86.109
MW149274.1	0.204	0.305	0.312	59.952	61.498	60.106	59.974	60.212	61.843	61.19	61.139	61.073	59.508	60.052	60.661	83.408	86.03	87.95	87.379	85.287	86.319	85.926	100	87.457	86.379	80.799	79.624	86.644	84.867	85.551	85.95	85.956	84.885	84.81
KU878969.1	0.222	0.271	0.325	60.198	60.063	59.947	59.801	59.631	60.056	59.845	59.918	59.755	59.907	61.381	60.299	85.944	87.204	90.21	89.23	87.689	88.679	87.997	87.457	100	89.396	80.058	78.788	86.401	82.887	84.182	85.034	84.965	83.544	84.738
MT150133.1	0.242	0.287	0.309	59.629	59.105	58.186	58.19	59.669	59.55	59.943	60.014	59.919	59.807	60.672	59.899	88.839	87.302	91.095	89.326	88.362	86.556	85.621	86.379	89.396	100	80.586	79.283	86.743	82.659	83.601	84.324	84.413	83.891	84.895
MN850609.1	0.228	0.281	0.367	61.354	59.663	57.779	58.589	59.86	59.613	60.172	60.056	59.573	59.342	58.631	58.713	79.356	81.53	81.665	81.735	80.746	80.634	81.221	80.799	80.058	80.586	100	94.423	84.117	85.932	85.877	85.466	85.923	88.958	83.643
MN850621.1	0.252	0.295	0.341	59.885	58.127	56.821	57.096	58.485	58.145	58.315	58.35	58.106	57.877	57.359	57.119	77.936	79.998	80.639	80.307	79.754	79.664	80.276	79.624	78.788	79.283	94.423	100	82.691	84.875	84.848	83.867	84.655	87.415	82
NC_055740.1	0.244	0.288	0.351	60.777	62.813	61.993	61.858	61.742	62.681	61.77	61.894	61.457	59.892	60.835	60.975	86.306	86.993	88.729	88.029	86.75	87.112	87.155	86.644	86.401	86.743	84.117	82.691	100	89.826	89.751	90.961	90.177	88.39	86.914
OX638288.1	0.252	0.287	0.279	60.611	62.369	61.288	61.08	60.973	62.212	61.733	61.593	61.292	59.396	59.944	60.07	81.476	83.823	84.978	84.426	82.453	84.883	86.656	84.867	82.887	82.659	85.932	84.875	89.826	100	90.435	91.233	91.283	89.222	87.47
NC_012741.1	0.257	0.274	0.315	60.241	62.029	60.347	60.554	61.142	61.66	61.053	61.15	60.878	59.163	60.072	60.055	82.874	85.477	85.548	85.758	83.803	84.739	85.256	85.551	84.182	83.601	85.877	84.848	89.751	90.435	100	92.162	92.63	91.765	88.333
MT129654.1	0.255	0.208	0.267	60.981	62.082	60.89	61.437	61.528	62.334	62.467	62.287	61.871	59.937	60.131	60.65	84.031	86.809	87.204	87.233	85.229	86.288	87.212	85.95	85.034	84.324	85.466	83.867	90.961	91.233	92.162	100	94.648	90.164	88.154
NC_010105.1	0.271	0.257	0.266	60.856	62.094	59.983	60.509	62.059	62.293	62.342	62.7	62.432	60.647	60.636	61.682	83.56	86.408	85.665	86.803	84.777	85.937	87.539	85.956	84.965	84.413	85.923	84.655	90.177	91.283	92.63	94.648	100	91.467	89.322
fRPOT1	0.212	0.302	0.349	60.079	61.555	59.669	60.531	61.577	61.208	62.066	62.518	62.059	60.551	60.382	60.812	82.671	85.345	84.659	85.558	84.44	84.991	84.896	84.885	83.544	83.891	88.958	87.415	88.39	89.222	91.765	90.164	91.467	100	88.82
MK310184.1	0.182	0.253	0.302	60.238	61.029	59.555	60.221	61.109	61.167	61.931	62.351	62.378	60.377	59.685	60.357	83.382	85.007	85.655	85.466	83.466	84.589	86.109	84.81	84.738	84.895	83.643	82	86.914	87.47	88.333	88.154	89.322	88.82	100
