## Supplementary Table S5 for "Genomic characterization and therapeutic potential of five broad-spectrum lytic bacteriophages against multidrug-resistant avian pathogenic *Escherichia coli* (APEC)"

### Sheet: Supplementary Table S7 VICTOR_m
Table S5: VICTOR master table depicting species, genus, and family clusters of the 5 Escherichia phage and 49 related genomes, obtained for the D0 formula
TID	label	VICTOR_species_cluster_id_tr_D0	VICTOR_genus_cluster_id_tr_D0	VICTOR_family_cluster_id_tr_D0	percent_gc	sequence_length
T529413	Dhakavirus_CLBP2_OZ035781.1	6	2	1	39.4069	171787
T529414	Enterobacteria_phage_vB_EcoM_VR5_KP007359.1	1	2	1	39.303	170473
T529415	Escherichia_phage_121Q_NC_025447.1	2	1	1	34.1139	348532
T529416	Escherichia_phage_04086_OR842557.1	3	2	1	39.4121	177253
T529417	Escherichia_phage_AnYang_MK234886.1	4	2	1	39.4941	169215
T529418	Escherichia_phage_C6_MW679410.1	5	2	1	39.5688	169530
T529419	Escherichia_phage_CLB_P2__OL770107.1	6	2	1	39.4031	171842
T529420	Escherichia_phage_dhabil_MN850621.1	7	2	1	39.4654	165644
T529421	Escherichia_phage_dhaeg_MN850609.1	8	2	1	39.3919	170817
T529422	Escherichia_phage_DK_13_MT611523.1	9	2	1	40.1782	172275
T529423	Escherichia_phage_EAWsc9_PQ341120.1	40	2	1	40.44	169320
T529424	Enterobacteria_phage_Bp7__HQ829472.1	10	2	1	39.4938	168066
T529425	Escherichia_phage_KIT01_DNA__AP019521.1	11	2	1	39.6035	172558
T529426	Escherichia_phage_LHE83_OQ561750.1	12	2	1	39.5855	170464
T529427	Escherichia_phage_MN01_MT129652.1	13	2	1	40.4226	172584
T529428	Escherichia_phage_MN04_MT129654.1	14	2	1	39.4381	169519
T529429	Escherichia_phage_MX0_KU878969.1	15	2	1	39.564	168929
T529430	Escherichia_phage_P479_MW269952.1	16	2	1	40.262	172033
T529431	Escherichia_phage_P896__OL451225.1	17	2	1	40.4252	170656
T529432	Escherichia_phage_PBECO_4_NC_027364.1	18	1	1	34.0875	348113
T529433	Escherichia_phage_pEC_M719_6WT.2_OQ845958.1	40	2	1	40.3483	170441
T529434	Escherichia_phage_PSD2001_OK254198.1	19	2	1	40.2869	172175
T529435	Enterobacteria_phage_IME08__HM071924.1	20	2	1	39.5906	172253
T529436	Escherichia_phage_PSD2002__OK335775.1	21	2	1	39.4586	172439
T529437	Escherichia_phage_SP27_DNA_LC494302.1	22	1	1	34.1698	347152
T529438	Escherichia_phage_UB_MH383160.1	23	1	1	34.0089	353081
T529439	Escherichia_phage_UGJNEcP3__OV876907.	24	2	1	39.5041	170590
T529440	Escherichia_phage_UGJNEcP4__OV877765.1	24	2	1	39.5041	170590
T529441	Escherichia_phage_UP19_OX638288.1	25	2	1	39.3834	171402
T529442	Escherichia_phage_UPEC01_MW233709.1	26	2	1	40.4285	169801
T529443	Escherichia_phage_UPEC07_MW250787.1	27	2	1	40.3132	170004
T529444	Escherichia_phage_vB_Eco_slurp01_LT603033.1	28	1	1	34.0521	348043
T529445	Escherichia_phage_vB_EcoM_005_MK295203.1	29	2	1	39.3273	155101
T529446	Enterobacteria_phage_JS10_NC_012741.1	30	2	1	39.5151	171451
T529447	Escherichia_phage_vB_EcoM_ESCO10_OM386655.1	31	2	1	39.1356	171100
T529448	Escherichia_phage_vB_EcoM_FB_MT682711.1	32	2	1	39.434	171555
T529449	Escherichia_phage_vB_EcoM_RZ_MW598459.1	33	2	1	40.1467	170318
T529450	Escherichia_phage_vB_EcoM_E33_OL780484.1	34	2	1	39.6091	170625
T529451	Escherichia_phage_WG01_KU878968.1	35	2	1	39.6232	169936
T529452	fBSZT1	36	2	1	39.6477	169720
T529453	fDMYT1	37	1	1	35.5956	356482
T529454	fPKPT2	38	2	1	40.2587	171101
T529455	fRPOT1	39	2	1	39.547	170501
T529456	fUAMT1	40	2	1	40.3838	170021
T529457	Enterobacteria_phage_JS98_NC_010105.1	41	2	1	39.5126	170523
T529458	Phage_NC_G_MK310184.1	42	2	1	39.5219	170164
T529459	Salmonella_phage_SHP1_KY979109.1	43	2	1	39.2685	62829
T529460	Salmonella_phage_vB_SalD_ABTNLS3_OR756449.1	44	2	1	39.5715	171022
T529461	Salmonella_phage_vB_SalM_ABTNLsp5_MW149274.1	45	2	1	39.6699	172418
T529462	Shigella_phage_PSD9_MZ561532.1	46	2	1	39.4586	169768
T529463	Enterobacteria_phage_QL01_KT176190.1	47	2	1	39.6465	170527
T529464	Enterobacteria_phage_vB_EcoM_IME281_NC_055740.1	48	2	1	39.4415	170531
T529465	Enterobacteria_phage_vB_EcoM_IME341_MH051917.1	49	2	1	39.5153	172379
T529466	Enterobacteria_phage_vB_EcoM_IME540_MT150133.1	50	2	1	39.462	170237
